# Genome-wide identification of genetic requirements of *Pseudomonas aeruginosa* PAO1 for rat cardiomyocyte (H9C2) infection by insertion sequencing

**DOI:** 10.1101/2021.03.03.433694

**Authors:** Jothi Ranjani, Ramamoorthy Sivakumar, Paramasamy Gunasekaran, Jeyaprakash Rajendhran

## Abstract

*Pseudomonas aeruginosa* is the major infectious agent among Gram-negative bacteria which causes both acute and chronic infections without any tissue specificity. Infections due to *P. aeruginosa* are hard to treat, as it entails various strategies like virulence factors synthesis, drug efflux systems & resistance and protein secretion systems during pathogenesis. Despite extensive research in *Pseudomonas* pathogenesis, novel drug targets and potential therapeutic strategies are inevitable. In this study, we investigated the genetic requirements of *P.aeruginosa* PAO1 for rat cardiomyocyte (H9C2) infection by insertion sequencing (INSeq). A mutant library comprising ~70,000 mutants of PAO1 was generated and the differentiated form of H9C2 cells (d-H9C2) was infected with the library. The infected d-H9C2 cells were maintained with antibiotic-protection and without any antibiotics in the growth media for 24 h. Subsequently, DNA library for INSeq was prepared, sequenced and fitness analysis was performed. A-One hundred and thirteen mutants were negatively selected in the infection condition with antibiotic-protection, whereas 143 mutants were negatively selected in antibiotic-free condition. Surprisingly, a higher number of mutants showed enriched fitness than the mutants of reduced fitness during the infection. We demonstrated that the genes associated with flagella and T3SS are important for adhesion and invasion of cardiomyocytes, while pili and proteases are conditionally essential during host cell lysis.

**Take away**

✓ **Fitness of *P.aeruginosa* mutants were analyzed during cardiomyocyte infection**
✓ **Genes involve amino acid transport & metabolism and signal transduction are important during intracellular lifestyle**
✓ **OMVs play a crucial role during infection and pathogenesis**
✓ **Flagella and T3SS are conditionally essential for adhesion and invasion, whereas pili and proteases are conditionally essential during host cell lysis**
