## Supplementary material for "Genome-wide identification of genetic requirements of *Pseudomonas aeruginosa* PAO1 for rat cardiomyocyte (H9C2) infection by insertion sequencing": Datafile-3

### Sheet: With amikacin
Enriched genes during d-H9C2 infection with amikacin
Locus Tag	Fold change	P.value	PID	Gene	Product
PA0010	4.40073	0.00944398	15595208	tag	DNA-3-methyladenine glycosidase I
PA0014	3.56821	0.0168752	15595212	-	hypothetical protein
PA0017	3.19624	0.0341205	15595215	-	hypothetical protein
PA0028	3.78698	0.00630695	15595226	-	hypothetical protein
PA0035	5.15078	0.0029896	15595233	trpA	tryptophan synthase subunit alpha
PA0036	7.05162	0.000214657	15595234	trpB	tryptophan synthase subunit beta
PA0039	3.04546	0.0173026	15595237	-	hypothetical protein
PA0047	3.59565	0.012241	15595245	-	hypothetical protein
PA0048	2.85031	0.0358807	15595246	-	transcriptional regulator
PA0058	2.4276	0.0429465	15595256	-	hypothetical protein
PA0061	2.97563	0.0263353	15595259	-	hypothetical protein
PA0066	5.62862	0.00297478	15595264	-	hypothetical protein
PA0073	39.219	1.92881e-05	15595271	-	ABC transporter ATP-binding protein
PA0077	2.85889	0.0210317	15595275	icmF1	IcmF protein
PA0079	2.7407	0.0462197	15595277	-	hypothetical protein
PA0081	5.9455	0.000463265	15595279	fha1	Fha domain-containing protein
PA0083	3.32051	0.0235526	15595281	-	hypothetical protein
PA0085	19.218	6.27952e-06	15595283	hcp1	hypothetical protein
PA0086	3.32709	0.0177106	15595284	-	hypothetical protein
PA0097	3.58422	0.00959379	15595295	-	hypothetical protein
PA0117	3.79792	0.00953038	15595315	-	short-chain dehydrogenase
PA0121	2.84207	0.041647	15595319	-	hypothetical protein
PA0131	3.2316	0.00987423	15595329	-	hypothetical protein
PA0143	2.59095	0.0488643	119000000	nuh	nonspecific ribonucleoside hydrolase
PA0147	3.17652	0.0178598	15595345	-	Oxidoreductase
PA0148	28.7943	0.000422214	15595346	-	adenosine deaminase
PA0152	7.02793	0.00113008	15595350	pcaQ	transcriptional regulator PcaQ
PA0172	293.99	1.17188e-07	15595370	-	hypothetical protein
PA0177	2.52654	0.0482276	15595375	-	purine-binding chemotaxis protein
PA0241	17.3751	5.44912e-05	15595438	-	major facilitator superfamily (MFS) transporter
PA0273	16.8747	0.000329796	15595470	-	major facilitator superfamily (MFS) transporter
PA0293	7.79155	0.00716478	15595490	aguB	N-carbamoylputrescine amidohydrolase
PA0308	18.3957	9.95546e-05	15595505	-	hypothetical protein
PA0318	8.82019	0.000951126	15595515	-	hypothetical protein
PA0327	46.4728	8.20782e-06	15595524	-	hypothetical protein
PA0335	30.6117	4.21825e-06	15595532	-	hypothetical protein
PA0337	5.02894	0.000599626	15595534	ptsP	phosphoenolpyruvate-protein phosphotransferase PtsP
PA0339	24.1263	2.54579e-05	15595536	-	hypothetical protein
PA0390	14.4964	6.37581e-05	15595587	metX	homoserine O-acetyltransferase
PA0419	11.1106	8.85381e-05	15595616	-	16S ribosomal RNA methyltransferase RsmE
PA0420	3.51903	0.00492841	15595617	bioA	adenosylmethionine-8-amino-7-oxononanoate aminotransferase
PA0432	59.9455	1.25831e-06	15595629	sahH	S-adenosyl-L-homocysteine hydrolase
PA0465	2.94545	0.0442541	15595662	creD	hypothetical protein
PA0500	9.65842	7.5484e-06	15595697	bioB	biotin synthase
PA0501	5.99541	0.000227318	15595698	bioF	8-amino-7-oxononanoate synthase
PA0636	160.593	0.000154555	15595833	-	hypothetical protein
PA0649	4.70347	0.0124979	15595846	trpG	anthranilate synthase component II
PA0654	205.551	4.27368e-08	15595851	speD	S-adenosylmethionine decarboxylase
PA0689	4.6843	0.00901747	15595886	-	hypothetical protein
PA0709	23.2586	0.00168848	15595906	-	hypothetical protein
PA0730	8.60221	0.00123335	15595927	-	Transferase
PA0788	156.757	0.000103271	15595985	-	hypothetical protein
PA0804	20.9031	0.00131162	15596001	-	Oxidoreductase
PA0851	335.905	7.5257e-05	15596048	-	hypothetical protein
PA1015	41.8816	0.000411551	15596212	-	transcriptional regulator
PA1069	4.12425	0.0171341	15596266	-	hypothetical protein
PA1085	44.1624	0.000997348	15596282	flgJ	flagellar rod assembly protein/muramidase FlgJ
PA1090	27.1138	0.000118927	15596287	-	hypothetical protein
PA1110	256.142	1.48683e-11	15596307	-	hypothetical protein
PA1150	13.665	0.00308063	15596347	pys2	pyocin S2
PA1158	387.118	6.03663e-05	15596355	-	two-component sensor
PA1302	5.44808	0.0189838	15596499	-	heme utilization protein
PA1321	29.4337	0.0009556	15596518	cyoE	protoheme IX farnesyltransferase
PA1350	4.99173	0.00718232	15596547	-	hypothetical protein
PA1384	12.9028	3.53998e-05	15596581	galE	UDP-glucose 4-epimerase
PA1390	13.652	0.000346643	15596587	-	glycosyl transferase family protein
PA1429	11.1477	0.00190764	15596626	-	cation-transporting P-type ATPase
PA1484	5.49195	0.00205611	15596681	-	transcriptional regulator
PA1502	82.8283	6.75599e-12	15596699	gcl	glyoxylate carboligase
PA1523	93.0273	6.6318e-07	15596720	xdhB	xanthine dehydrogenase
PA1550	4.72307	0.001995	15596747	-	hypothetical protein
PA1551	105.544	4.37399e-07	15596748	-	Ferredoxin
PA1552	18.0721	4.68359e-05	15596749	ccoP1	cytochrome C oxidase cbb3-type subunit CcoP
PA1555	44.0489	2.58225e-05	15596752	ccoP2	cytochrome C oxidase cbb3-type subunit CcoP
PA1596	33.0885	2.16977e-05	15596793	htpG	heat shock protein 90
PA1604	192.818	6.30211e-11	15596801	-	hypothetical protein
PA1627	68.088	7.21199e-07	15596824	-	transcriptional regulator
PA1682	106.307	1.61732e-05	15596879	-	MFS metabolite transporter
PA1683	33.0488	8.115e-06	15596880	-	methylthioribulose-1-phosphate dehydratase
PA1691	273.764	4.75799e-06	15596888	pscT	translocation protein in type III secretion
PA1708	18.1618	5.43854e-06	15596905	popB	translocator protein PopB
PA1754	67.7212	1.88192e-05	15596951	cysB	transcriptional regulator CysB
PA1765	8.2884	0.0115026	15596962	-	hypothetical protein
PA1832	5.07647	0.0187862	15597029	-	periplasmic protease
PA1881	274.932	8.61614e-05	15597078	-	Oxidoreductase
PA1920	23.0839	0.002013	15597116	nrdD	anaerobic ribonucleoside triphosphate reductase
PA1926	5.06491	0.00256605	15597122	-	hypothetical protein
PA1970	97.1175	0.000239598	15597166	-	hypothetical protein
PA2023	11.1046	2.26679e-05	15597219	galU	UTP-glucose-1-phosphate uridylyltransferase
PA2130	3.86814	0.0333363	15597326	cupA3	usher CupA3
PA2247	2.75986	0.0177753	15597443	bkdA1	2-oxoisovalerate dehydrogenase subunit alpha
PA2296	94.2625	8.24601e-07	15597492	-	hypothetical protein
PA2403	18.5257	0.000224893	15597599	-	hypothetical protein
PA2416	7.5063	0.00124348	15597612	treA	Trehalase
PA2462	6.84661	0.00108386	15597658	-	hypothetical protein
PA2535	50.9279	1.11512e-06	15597731	-	Oxidoreductase
PA2553	281.613	6.41287e-06	15597749	-	acyl-CoA thiolase
PA2581	234.699	0.000143982	15597777	-	hypothetical protein
PA2610	3.05667	0.00621176	15597806	-	hypothetical protein
PA2620	3.97208	0.0289888	15597816	clpA	ATP-binding protease component ClpA
PA2630	2.96863	0.0147856	15597826	-	hypothetical protein
PA2638	7.99794	0.000176845	15597834	nuoB	NADH dehydrogenase subunit B
PA2639	37.1914	4.09127e-09	15597835	nuoD	bifunctional NADH:ubiquinone oxidoreductase subunit C/D
PA2640	3.16002	0.0108662	15597836	nuoE	NADH dehydrogenase subunit E
PA2642	3.10533	0.00839916	15597838	nuoG	NADH dehydrogenase subunit G
PA2643	8.75844	2.53113e-05	15597839	nuoH	NADH dehydrogenase subunit H
PA2644	23.1215	8.26742e-06	15597840	nuoI	NADH dehydrogenase subunit I
PA2647	47.5919	9.96045e-07	15597843	nuoL	NADH dehydrogenase subunit L
PA2648	3.26633	0.0197309	15597844	nuoM	NADH dehydrogenase subunit M
PA2649	12.4217	5.20143e-07	15597845	nuoN	NADH dehydrogenase subunit N
PA2659	2.98824	0.0257615	15597855	-	hypothetical protein
PA2668	61.8386	1.0723e-06	-	-	-
PA2671	3.06226	0.0353831	15597867	-	hypothetical protein
PA2705	23.2756	8.03863e-05	15597901	-	hypothetical protein
PA2727	8.76418	0.00100896	-	-	-
PA2735	2.61952	0.0430299	15597931	-	restriction-modification system protein
PA2801	6.2416	0.00597326	15597997	-	hypothetical protein
PA2820	5.55822	0.000712233	15598016	-	hypothetical protein
PA2831	417.679	4.27766e-07	15598027	-	hypothetical protein
PA2840	10.1996	4.21167e-05	15598036	-	ATP-dependent RNA helicase
PA2841	4.24497	0.00848469	15598037	-	enoyl-CoA hydratase
PA2870	62.9507	1.1811e-05	15598066	-	hypothetical protein
PA2897	4.13127	0.00122555	15598093	-	transcriptional regulator
PA2911	8.12743	0.00275732	15598107	-	TonB-dependent receptor
PA2994	3.23238	0.00463471	15598190	nqrF	Na(+)-translocating NADH-quinone reductase subunit F
PA3002	4.36594	0.00431435	15598198	mfd	transcription-repair coupling factor
PA3025	3.21692	0.0113478	15598221	-	FAD-dependent glycerol-3-phosphate dehydrogenase
PA3044	92.1251	4.04329e-06	15598240	-	two-component sensor
PA3068	12.6003	0.000111292	15598264	gdhB	NAD-dependent glutamate dehydrogenase
PA3113	5.57875	0.000227784	15598309	trpF	N-(5'-phosphoribosyl)anthranilate isomerase
PA3114	4.85256	0.00137431	15598310	truA	tRNA pseudouridine synthase A
PA3120	2.45843	0.046259	15598316	leuD	isopropylmalate isomerase small subunit
PA3122	3.87419	0.00741668	15598318	-	transcriptional regulator
PA3125	3.70331	0.0140438	15598321	-	hypothetical protein
PA3139	3.99486	0.00352154	15598335	-	aromatic amino acid aminotransferase
PA3157	81.2919	6.26097e-09	15598353	-	Acetyltransferase
PA3173	6.81862	0.000288102	15598369	-	short-chain dehydrogenase
PA3179	6.42993	7.54183e-05	15598375	-	hypothetical protein
PA3316	2.84297	0.0213261	15598512	-	ABC transporter permease
PA3332	3.10371	0.0228012	15598528	-	hypothetical protein
PA3347	3.37169	0.0130505	15598543	-	hypothetical protein
PA3349	2.98715	0.0110369	15598545	-	chemotaxis protein
PA3357	14.8313	6.47321e-05	15598553	dsdA	D-serine dehydratase
PA3390	4.25452	0.00397709	15598585	-	hypothetical protein
PA3392	9.41458	0.000297508	15598588	nosZ	nitrous-oxide reductase
PA3393	5.64531	0.000721588	15598589	nosD	NosD protein
PA3401	220.391	3.01657e-05	15598597	-	hypothetical protein
PA3410	2.90854	0.0261706	15598606	-	ECF subfamily sigma-70 factor
PA3416	4.5329	0.00131596	15598612	-	pyruvate dehydrogenase E1 component, subunit beta
PA3420	3.49721	0.0122901	15598616	-	transcriptional regulator
PA3443	2.9859	0.0173466	15598639	-	ABC transporter permease
PA3456	2.71172	0.0272148	15598652	-	5-methylaminomethyl-2-thiouridine methyltransferase
PA3474	44.0297	0.000168769	15598670	-	hypothetical protein
PA3486	3.81106	0.00683687	15598682	-	hypothetical protein
PA3492	3.06829	0.0161292	15598688	-	hypothetical protein
PA3494	3.38933	0.01977	15598690	-	electron transport complex protein RsxE
PA3517	10.8758	0.000427768	15598713	-	adenylosuccinate lyase
PA3518	2.95465	0.0273037	15598714	-	hypothetical protein
PA3522	3.79527	0.0115726	15598718	-	resistance-nodulation-cell division (RND) efflux transporter
PA3525	2.32037	0.0427513	15598721	argG	argininosuccinate synthase
PA3538	3.14443	0.0225014	15598734	-	ABC transporter ATP-binding protein
PA3544	2.89553	0.0269528	15598740	algE	Alginate production outer membrane protein AlgE
PA3549	5.85769	0.00131085	15598745	algJ	alginate o-acetyltransferase AlgJ
PA3560	5.84739	0.00220489	15598756	fruA	PTS system fructose-specific transporter subunit IIBC FruA
PA3574	3.6973	0.00823051	15598770	nalD	NalD protein
PA3597	7.91479	0.00017038	15598793	-	amino acid permease
PA3613	136.868	4.45051e-05	15598809	-	hypothetical protein
PA3620	73.7122	1.21244e-08	15598816	mutS	DNA mismatch repair protein MutS
PA3687	7.12745	0.0017233	15598883	ppc	phosphoenolpyruvate carboxylase
PA3694	6.095	0.000771676	15598890	-	hypothetical protein
PA3698	2.80707	0.0307013	15598894	-	hypothetical protein
PA3710	31.1021	5.35286e-06	15598905	-	GMC-type oxidoreductase
PA3729	21.2951	1.02807e-05	15598924	-	hypothetical protein
PA3749	2.65195	0.0306173	15598944	-	major facilitator superfamily (MFS) transporter
PA3760	2.74361	0.0268586	15598955	-	N-acetyl-D-glucosamine phosphotransferase system transporter
PA3763	5.78379	0.00111359	15598958	purL	phosphoribosylformylglycinamidine synthase
PA3768	3.52649	0.00684695	15598963	-	metallo-oxidoreductase
PA3775	2.75701	0.0237882	15598970	-	hypothetical protein
PA3818	370.539	1.2436e-07	15599013	-	extragenic suppressor protein SuhB
PA3826	3.48997	0.00748978	15599021	-	hypothetical protein
PA3835	3.09309	0.0161972	15599030	-	hypothetical protein
PA3850	2.56853	0.0438803	15599045	-	hypothetical protein
PA3871	52.8331	3.74739e-06	15599066	-	PpiC-type peptidyl-prolyl cis-trans isomerase
PA3872	4.92463	0.00410831	15599067	narI	respiratory nitrate reductase subunit gamma
PA3875	4.06669	0.00363675	15599070	narG	respiratory nitrate reductase subunit alpha
PA3882	3.20078	0.0128631	15599077	-	hypothetical protein
PA3890	3.20477	0.0219244	15599085	-	ABC transporter permease
PA3892	2.82832	0.0340065	15599087	-	hypothetical protein
PA3913	2.59804	0.0396566	15599108	-	Protease
PA3920	2.46489	0.0319126	15599115	-	metal transporting P-type ATPase
PA3930	2.71965	0.0352599	15599125	cioA	cyanide insensitive terminal oxidase
PA3949	4.46591	0.00204226	15599144	-	hypothetical protein
PA3956	4.37819	0.00592632	15599151	-	hypothetical protein
PA3960	5.85739	0.000334508	15599155	-	hypothetical protein
PA3963a	3.05531	0.0157145	555000000	-	hypothetical protein
PA4008	3.09515	0.018383	15599203	-	Hydrolase
PA4017	4.42859	0.00410811	15599212	-	hypothetical protein
PA4045	3.13962	0.0137523	15599240	-	hypothetical protein
PA4061	4.97231	0.00268252	15599256	-	Thioredoxin
PA4067	3.27235	0.00629532	15599262	oprG	outer membrane protein OprG
PA4085	3.01073	0.0206635	15599280	cupB2	chaperone CupB2
PA4102	3.89664	0.00304788	15599297	bfmS	protein BfmS
PA4108	2.71829	0.0196345	15599303	-	cyclic di-GMP phosphodiesterase
PA4125	2.85053	0.043158	15599320	hpcD	5-carboxymethyl-2-hydroxymuconate isomerase
PA4132	3.40924	0.00372836	15599327	-	hypothetical protein
PA4137	4.08158	0.00334224	15599332	-	Porin
PA4143	31.4759	4.75221e-05	15599338	-	toxin transporter
PA4145	52.5293	1.24998e-08	15599340	-	transcriptional regulator
PA4175	48.5716	8.70063e-05	15599370	piv	endopeptidase IV
PA4177	2.71003	0.0358838	15599372	-	hypothetical protein
PA4182	23.9071	3.37261e-06	15599377	-	hypothetical protein
PA4186	2.68789	0.0290929	15599381	-	hypothetical protein
PA4194	4.82465	0.00121789	15599389	-	ABC transporter permease
PA4197	2.84957	0.0164102	15599392	bfiS	protein BfiS
PA4199	26.5853	3.29337e-05	15599394	-	acyl-CoA dehydrogenase
PA4206	3.33124	0.0152435	15599401	mexH	resistance-nodulation-cell division (RND) efflux membrane fusion protein
PA4207	3.16945	0.00936307	15599402	mexI	resistance-nodulation-cell division (RND) efflux transporter
PA4221	4.16935	0.00121803	15599417	fptA	Fe(III)-pyochelin outer membrane receptor
PA4227	2.64712	0.0445747	15599423	pchR	transcriptional regulator PchR
PA4233	4.51093	0.00723772	15599429	-	major facilitator superfamily (MFS) transporter
PA4288	11.6072	0.00035786	15599484	-	transcriptional regulator
PA4375	27.6812	3.03752e-05	15599571	-	multidrug efflux protein
PA4379	14.2026	0.000140603	15599575	-	hypothetical protein
PA4400	138.637	2.70946e-05	15599596	-	hypothetical protein
PA4429	30.7019	7.00992e-08	15599625	-	cytochrome C1
PA4430	20.4365	5.22505e-09	15599626	-	cytochrome b
PA4431	598.989	1.06421e-22	15599627	-	iron-sulfur protein
PA4437	10.5112	0.000135984	15599633	-	hypothetical protein
PA4444	24.7277	2.55692e-05	15599640	mltB1	murein hydrolase B
PA4448	2.53113	0.0299247	15599644	hisD	histidinol dehydrogenase
PA4449	3.85063	0.00177246	15599645	hisG	ATP phosphoribosyltransferase
PA4465	57.4768	9.58792e-06	15599661	-	hypothetical protein
PA4473	100.604	4.96032e-05	15599669	-	hypothetical protein
PA4477	4.02674	0.00139479	15599673	cafA	cytoplasmic axial filament protein
PA4486	265.746	1.17746e-06	15599682	-	hypothetical protein
PA4506	142.467	3.22431e-05	15599702	-	peptide ABC transporter ATP-binding protein
PA4511	128.06	1.44919e-07	15599707	-	hypothetical protein
PA4519	4.10931	0.0126864	15599715	speC	ornithine decarboxylase
PA4533	2.50487	0.0478523	15599729	-	hypothetical protein
PA4538	8.88514	0.00306089	15599734	ndh	NADH dehydrogenase
PA4541	34.4198	1.50141e-09	15599737	-	hypothetical protein
PA4554	5.93657	0.000369322	15599750	pilY1	type 4 fimbrial biogenesis protein PilY1
PA4570	40.5111	7.29533e-06	15599766	-	hypothetical protein
PA4601	73.0214	9.00996e-05	15599797	morA	motility regulator
PA4612	40.6948	1.76085e-05	15599808	-	hypothetical protein
PA4621	3.17122	0.0128157	15599817	-	Oxidoreductase
PA4628	13.9771	0.000183317	15599824	lysP	lysine-specific permease
PA4647	106.66	8.29577e-11	15599842	uraA	uracil permease
PA4671	464.447	8.9445e-10	15599866	-	50S ribosomal protein L25
PA4672	68.8492	3.44186e-05	15599867	-	peptidyl-tRNA hydrolase
PA4676	13.7995	0.000246752	15599871	-	carbonic anhydrase
PA4677	3.00424	0.0155695	15599872	-	hypothetical protein
PA4722	38.5251	3.61446e-06	15599916	-	hypothetical protein
PA4724.1	6.04813	0.000282349	308000000	-	hypothetical protein
PA4725	3.8157	0.00325371	15599919	cbrA	two-component sensor CbrA
PA4730	15.92	1.44788e-05	15599924	panC	pantoate--beta-alanine ligase
PA4733	6.49491	0.00327147	15599927	acsB	acetyl-CoA synthetase
PA4742	4.08171	0.0035731	15599936	truB	tRNA pseudouridine synthase B
PA4774	2.84398	0.024796	15599968	-	hypothetical protein
PA4775	8.32157	0.000204368	15599969	-	hypothetical protein
PA4783	97.7074	8.5589e-07	15599977	-	hypothetical protein
PA4785	3.02965	0.017152	15599979	-	acetyl-CoA acetyltransferase
PA4790	9.03062	0.000399009	15599984	-	hypothetical protein
PA4856	3.17145	0.0210117	15600049	retS	RetS protein
PA4859	2.55486	0.0400008	555000000	-	ABC transporter permease
PA4860	2.75383	0.0435334	15600053	-	ABC transporter permease
PA4879	9.93604	0.00794264	15600072	-	hypothetical protein
PA4899	3.04043	0.0123919	15600092	-	aldehyde dehydrogenase
PA4939	6.4396	0.000696054	15600132	-	ATP phosphoribosyltransferase
PA4946	30.1602	1.71683e-10	15600139	mutL	DNA mismatch repair protein
PA4947	3.16903	0.0295077	15600140	amiB	N-acetylmuramoyl-L-alanine amidase
PA4958	4.38064	0.00752991	15600151	-	hypothetical protein
PA4973	14.5832	0.000329624	15600166	thiC	thiamine biosynthesis protein ThiC
PA4974	3.78471	0.00531577	15600167	-	hypothetical protein
PA4986	5.22853	0.00375261	15600179	-	Oxidoreductase
PA5040	40.4702	4.18431e-05	15600233	pilQ	type 4 fimbrial biogenesis outer membrane protein PilQ
PA5141	2.8877	0.0203909	15600334	hisA	1-(5-phosphoribosyl)-5-[(5- phosphoribosylamino)methylideneamino] imidazole-4-carboxamide isomerase
PA5160	8.62998	0.00351407	15600353	-	drug efflux transporter
PA5169	117.422	4.22081e-09	15600362	-	C4-dicarboxylate transporter
PA5170	4.68598	0.00656348	15600363	arcD	arginine/ornithine antiporter
PA5228	3.43787	0.00996104	15600421	-	hypothetical protein
PA5230	4.48919	0.00171064	15600423	-	ABC transporter permease
PA5231	4.06489	0.0011554	15600424	-	ABC transporter ATP-binding protein/permease
PA5263	3.32596	0.0124639	15600456	argH	argininosuccinate lyase
PA5265	32.6009	0.000234325	15600458	-	hypothetical protein
PA5287	7.64356	0.000290138	15600480	amtB	ammonium transporter
PA5294	12.7331	0.000300366	15600487	-	multidrug efflux protein NorA
PA5299	16.3031	0.000654564	15600492	-	hypothetical protein
PA5311	3.13795	0.0174584	15600504	-	major facilitator superfamily (MFS) transporter
PA5343	25.0718	2.44138e-05	15600536	-	hypothetical protein
PA5361	2.41697	0.0432078	15600554	phoR	two-component sensor PhoR
PA5379	7.96269	0.000858399	15600572	sdaB	L-serine dehydratase
PA5393	67.2781	7.71378e-06	15600586	-	hypothetical protein
PA5402	8.10914	0.00020551	15600595	-	hypothetical protein
PA5410	2.32688	0.0497613	15600603	gbcA	protein GbcA
PA5441	4.69603	0.00251667	15600634	-	hypothetical protein
PA5442	4.06338	0.00460648	15600635	-	hypothetical protein
PA5455	37.5754	0.000270528	15600648	-	hypothetical protein
PA5458	42.1476	0.000129483	15600651	-	hypothetical protein
PA5509	27.6091	2.69717e-05	15600702	-	hypothetical protein
PA5510	4.28459	0.0137829	15600703	-	Transporter
Bold are enriched genes in both conditions of infection

### Sheet: Without amikacin
Enriched genes during d-H9C2 infection without amikacin
Locus Tag	Fold change	P.value	PID	Gene	Product
PA0097	2.04114	0.00145781	15595295	-	hypothetical protein
PA0137	2.26241	0.000998415	15595335	-	ABC transporter permease
PA0145	2.18277	0.00244759	15595343	-	hypothetical protein
PA0147	2.20749	0.000362318	15595345	-	oxidoreductase
PA0206	2.16379	0.00171642	15595403	-	ABC transporter ATP-binding protein
PA0253	2.92593	0.000579907	15595450	-	transcriptional regulator
PA0275	3.40269	2.56185e-05	15595472	-	transcriptional regulator
PA0337	8.29637	1.16065e-22	15595534	ptsP	phosphoenolpyruvate-protein phosphotransferase PtsP
PA0361	2.00528	0.000688741	15595558	-	gamma-glutamyltranspeptidase
PA0406	2.55653	0.000247914	15595603	tonB3	protein TonB3
PA0409	2.60955	6.19719e-05	15595606	pilH	twitching motility protein PilH
PA0412	4.81686	1.13961e-13	15595609	pilK	methyltransferase PilK
PA0414	2.66986	0.000129777	15595611	chpB	methylesterase
PA0424	2.68765	0.000845109	15595621	mexR	multidrug resistance operon repressor MexR
PA0492	2.64965	0.000126508	15595689	-	hypothetical protein
PA0513	2.0215	0.00198268	15595710	-	transcriptional regulator
PA0654	2.18571	9.72942e-06	15595851	speD	S-adenosylmethionine decarboxylase
PA0887.1	3.40011	0.000116585	-	-	-
PA0928	3.40622	5.4738e-15	15596125	gacS	sensor/response regulator hybrid
PA1033	2.16229	0.0072487	15596230	-	glutathione S-transferase
PA1058	2.19154	0.0104393	15596255	-	monovalent cation/H+ antiporter subunit F
PA1076	3.11189	9.36057e-09	15596273	-	hypothetical protein
PA1203	3.90373	5.83628e-05	15596400	-	hypothetical protein
PA1267	2.11303	0.00920569	15596464	-	hypothetical protein
PA1291	2.43294	0.000122856	15596488	-	hypothetical protein
PA1296	2.094	0.000293044	15596493	-	2-hydroxyacid dehydrogenase
PA1331	2.07193	0.0227947	15596528	-	hypothetical protein
PA1347	2.08704	0.0359887	15596544	-	transcriptional regulator
PA1417	2.54578	1.9861e-05	15596614	-	hypothetical protein
PA1483	2.42208	0.00410502	15596680	cycH	cytochrome C biogenesis protein
PA1549	36.1627	9.69129e-27	15596746	-	cation-transporting P-type ATPase
PA1550	8.85226	2.7115e-21	15596747	-	hypothetical protein
PA1551	24.5325	2.91682e-42	15596748	-	ferredoxin
PA1552	5.18025	9.39643e-18	15596749	ccoP1	cytochrome C oxidase cbb3-type subunit CcoP
PA1553	2.98958	5.25618e-07	15596750	ccoO1	cbb3-type cytochrome C oxidase subunit II
PA1554	7.06421	8.70436e-31	15596751	ccoN1	cbb3-type cytochrome C oxidase subunit I
PA1563	2.49043	0.000129858	15596760	-	RNA 2'-O-ribose methyltransferase
PA1597	2.00162	0.0167616	15596794	-	hypothetical protein
PA1687	3.55436	6.23055e-09	15596884	speE	spermidine synthase
PA1767	2.49831	5.05855e-06	15596964	-	hypothetical protein
PA1768	2.00385	0.00482982	15596965	-	hypothetical protein
PA1772	2.50725	0.000107845	15596969	-	ribonuclease activity regulator protein RraA
PA1789	2.62705	0.000205114	15596986	-	hypothetical protein
PA1839	2.59181	0.000245282	15597036	-	ribosomal RNA large subunit methyltransferase N
PA1909	4.36767	1.22629e-05	15597105	-	hypothetical protein
PA1918	2.09408	9.18846e-05	15597114	-	hypothetical protein
PA1964	2.30501	0.00126099	15597160	-	ABC transporter ATP-binding protein
PA1976	2.09786	0.00933223	15597172	ercS'	ErcS protein
PA2011	3.17774	5.07248e-10	15597207	liuE	hydroxymethylglutaryl-CoA lyase
PA2020	6.10547	5.14974e-12	15597216	-	transcriptional regulator
PA2021	2.27006	0.0059283	15597217	-	hypothetical protein
PA2023	12.1369	9.55251e-23	15597219	galU	UTP-glucose-1-phosphate uridylyltransferase
PA2125	3.04936	5.86413e-06	15597321	-	aldehyde dehydrogenase
PA2307	2.55272	0.000116279	15597503	-	ABC transporter permease
PA2344	2.18794	0.00117931	15597540	mtlZ	fructokinase
PA2360	2.79728	3.10798e-05	15597556	-	hypothetical protein
PA2403	2.41066	0.000443011	15597599	-	hypothetical protein
PA2439	2.17284	0.00651388	15597635	-	hypothetical protein
PA2482	2.23195	0.000933906	15597678	-	cytochrome C
PA2488	8.10269	4.3857e-18	15597684	-	transcriptional regulator
PA2516	6.36547	1.11104e-08	15597712	xylZ	toluate 1,2-dioxygenase electron transfer subunit
PA2586	5.78751	3.39688e-19	15597782	gacA	response regulator GacA
PA2630	3.3225	2.68269e-08	15597826	-	hypothetical protein
PA2637	31.0286	1.03714e-25	15597833	nuoA	NADH dehydrogenase subunit A
PA2638	11.7092	1.34243e-47	15597834	nuoB	NADH dehydrogenase subunit B
PA2639	13.3032	1.51238e-64	15597835	nuoD	bifunctional NADH:ubiquinone oxidoreductase subunit C/D
PA2640	11.1243	1.51278e-29	15597836	nuoE	NADH dehydrogenase subunit E
PA2641	11.6511	1.17695e-47	15597837	nuoF	NADH dehydrogenase I subunit F
PA2642	14.9832	6.92363e-61	15597838	nuoG	NADH dehydrogenase subunit G
PA2643	17.2045	2.63976e-56	15597839	nuoH	NADH dehydrogenase subunit H
PA2644	12.8278	4.90763e-31	15597840	nuoI	NADH dehydrogenase subunit I
PA2645	15.5638	4.24799e-14	15597841	nuoJ	NADH dehydrogenase subunit J
PA2646	19.7105	2.04684e-19	15597842	nuoK	NADH dehydrogenase subunit K
PA2647	8.95638	1.3073e-38	15597843	nuoL	NADH dehydrogenase subunit L
PA2648	7.3268	5.49479e-15	15597844	nuoM	NADH dehydrogenase subunit M
PA2649	6.60682	4.02198e-34	15597845	nuoN	NADH dehydrogenase subunit N
PA2752	2.02182	0.0171442	15597948	-	hypothetical protein
PA2872	2.00794	0.00670986	15598068	-	hypothetical protein
PA2913	2.32422	0.00014628	15598109	-	hypothetical protein
PA3045	2.04091	0.0035343	15598241	-	two-component response regulator
PA3066	2.31064	0.00498997	15598262	-	hypothetical protein
PA3114	2.19911	0.0104047	15598310	truA	tRNA pseudouridine synthase A
PA3129	2.76372	4.47411e-06	15598325	-	hypothetical protein
PA3162	42.2626	6.97294e-28	15598358	rpsA	30S ribosomal protein S1
PA3173	4.29767	2.0589e-07	15598369	-	short-chain dehydrogenase
PA3174	2.07177	0.00846648	15598370	-	transcriptional regulator
PA3179	2.86275	4.81198e-06	15598375	-	hypothetical protein
PA3180	4.16571	2.23527e-06	15598376	-	hypothetical protein
PA3365	2.20698	2.4361e-05	15598561	-	chaperone
PA3417	2.71999	0.000262423	15598613	-	pyruvate dehydrogenase E1 component subunit alpha
PA3438	2.31342	0.042281	15598634	folE1	GTP cyclohydrolase I
PA3453	2.87493	0.00181428	15598649	-	hypothetical protein
PA3501	2.04572	0.00978186	15598697	-	hypothetical protein
PA3721	2.13761	0.0033623	15598916	nalC	NalC protein
PA3787	2.79269	0.000273735	15598982	-	hypothetical protein
PA3816	4.06164	2.4254e-05	15599011	cysE	O-acetylserine synthase
PA3844	2.58488	0.00014106	15599039	-	hypothetical protein
PA3974	2.23308	3.92911e-09	15599169	ladS	Lost Adherence Sensor, LadS
PA3986	2.01871	0.00442381	15599181	-	hypothetical protein
PA4125	2.7545	3.65096e-05	15599320	hpcD	5-carboxymethyl-2-hydroxymuconate isomerase
PA4187	3.97078	1.54912e-05	15599382	-	major facilitator superfamily (MFS) transporter
PA4207	2.38495	6.65033e-05	15599402	mexI	resistance-nodulation-cell division (RND) efflux transporter
PA4315	2.66392	7.19251e-05	15599511	mvaT	transcriptional regulator MvaT
PA4393	2.07066	0.000287049	15599589	ampG	AmpG protein
PA4396	2.24378	9.00663e-08	15599592	-	two-component response regulator
PA4430	15.8965	9.96453e-31	15599626	-	cytochrome b
PA4431	5.81661	1.43316e-09	15599627	-	iron-sulfur protein
PA4545	2.27643	0.0211994	15599741	comL	competence protein ComL
PA4548	2.12366	3.47555e-08	15599744	-	D-amino acid oxidase
PA4549	2.47565	0.00799964	15599745	fimT	type 4 fimbrial biogenesis protein FimT
PA4566	25.2269	1.68608e-22	15599762	obg	GTPase ObgE
PA4595	2.00531	0.000585613	15599791	-	ABC transporter ATP-binding protein
PA4671	27.1474	4.15922e-19	15599866	-	50S ribosomal protein L25
PA4673	4.16442	4.49246e-07	15599868	-	GTP-dependent nucleic acid-binding protein EngD
PA4729	7.40412	2.23494e-09	15599923	panB	3-methyl-2-oxobutanoate hydroxymethyltransferase
PA4738	3.65225	2.93165e-08	15599932	-	hypothetical protein
PA4801	2.79812	0.000406955	15599995	-	hypothetical protein
PA4805	2.14347	2.50815e-05	15599999	-	hypothetical protein
PA4974	2.05632	0.00482172	15600167	-	hypothetical protein
PA5001	23.3606	5.41059e-33	15600194	-	hypothetical protein
PA5124	2.28982	0.0059283	15600317	ntrB	two-component sensor NtrB
PA5228	2.4199	0.00305437	15600421	-	hypothetical protein
PA5247	2.10715	9.48029e-05	15600440	-	hypothetical protein
PA5315	5.15367	4.95955e-07	15600508	rpmG	50S ribosomal protein L33
PA5364	9.18809	1.97541e-31	15600557	-	two-component response regulator
PA5390	2.0295	0.0220249	15600583	-	acetylornithine deacetylase
PA5460	3.25945	0.000278281	15600653	-	hypothetical protein
PA5482	2.18455	0.00134828	15600675	-	hypothetical protein
Bold are enriched genes in both conditions of infection
